# Characterising differential gene expression and alternative splicing in a sex reversing skink, *Bassiana duperreyi*

**DOI:** 10.64898/2026.06.15.731768

**Authors:** Benjamin J. Hanrahan, J King Chang, Duminda S.B. Dissanayake, Nicholas C. Lister, Arthur Georges, Paul D. Waters

**Author notes:** Correspondence: Paul D. Waters.

## Abstract

In some reptiles, genetic and environmental sex determination interact whereby extreme incubation temperatures override genetic sex determination (GSD) to produce sex-reversed individuals. In one lizard with temperature-influenced GSD, the central bearded dragon, intron retention in the histone-modifier genes *Kdm6b* and *Jarid2* has been implicated as a candidate signal linking temperature to sex. Equivalent intron retention is also present in two species with temperature-dependent sex determination, the red-eared slider turtle and the American alligator. The eastern three-lined skink, *Bassiana duperreyi*, represents another lizard with temperature induced sex reversal. It has an XY sex determination system in which low temperature incubation causes sex reversal of XX embryos to produce phenotypic males.

In this study, we performed splice-aware analysis of RNA sequencing from hatchling brains of the three-lined skink. We investigated differences in alternative splicing and gene expression between the three sex conditions: XY males (XYm), XX females (XXf), and sex-reversed XX males (XXm). Sex reversal specific intron retention was observed in the gene, *Ttll7*, which only occurred in XXm and not in XYm or XXf. Intron retention in *Ttll7* could alter the function of the encoded protein, a tubulin polyglutamylase, but its effect on sex reversal here is unknown.

In addition, intron retention in the histone-modifier genes *Jarid2* and *Kdm6b* occurred in all conditions. The presence of *Kdm6b* and *Jarid2* intron retention in all sex conditions suggests that the pattern of intron retention in sex reversal in the eastern three-lined skink is distinct compared to the bearded dragon. We conclude that a different molecular pathway for sex reversal is induced in the three-lined skink, the details of which remain elusive.
