## Supplementary material for "Characterising differential gene expression and alternative splicing in a sex reversing skink, *Bassiana duperreyi*": Table S1

### Sheet: Sheet1
Geneid	GeneSymbol	GeneName	logFC (log2)	logCPM (log2)	PValue	FDR	Comparison
g8017	Bpifb4	BPI fold containing family B member 4	-6.94016	5.24717	2.25874e-07	7.2576e-05	XXf_vs_XYm
g8019	BPIFB2	BPI fold containing family B member 2	-8.35753	4.88205	3.05806e-07	9.6254e-05	XXf_vs_XYm
g10136	g10136	-	-9.30696	5.66444	9.49886e-07	0.000287257	XXf_vs_XYm
g17640	g17640	-	8.99505	8.82118	3.73963e-06	0.00108823	XXf_vs_XYm
g12012	PLAC8	placenta associated 8	-8.61653	0.94843	3.83229e-06	0.00109454	XXf_vs_XYm
g11335	g11335	-	7.19051	5.16698	4.72718e-06	0.00132559	XXf_vs_XYm
g1337	BFSP1	beaded filament structural protein 1	5.26544	4.67202	5.86146e-06	0.00161431	XXf_vs_XYm
g3658	g3658	-	7.29526	6.10381	6.52551e-06	0.0017498	XXf_vs_XYm
g4269	NEUROD4	neuronal differentiation 4	6.40307	3.50004	6.64729e-06	0.0017498	XXf_vs_XYm
g14658	AGRP	agouti related neuropeptide	4.44814	3.57391	6.69378e-06	0.0017498	XXf_vs_XYm
g14513	MPO	myeloperoxidase	-7.83775	3.38239	6.99461e-06	0.00179796	XXf_vs_XYm
g6873	LRIT1	leucine rich repeat, Ig-like and transmembrane domains 1	7.11993	3.13209	8.4844e-06	0.00214516	XXf_vs_XYm
g16830	Tecta	tectorin alpha	-7.39677	3.92166	8.95708e-06	0.00222815	XXf_vs_XYm
g1797	VNN1	vanin 1	-4.89234	2.36397	9.985e-06	0.00243082	XXf_vs_XYm
g5145	CDHR4	cadherin related family member 4	-8.93636	1.23281	1.0087e-05	0.00243082	XXf_vs_XYm
g2411	Rp1l1	RP1 like 1	7.05915	4.50185	1.0649e-05	0.00252677	XXf_vs_XYm
g3289	ADGRV1	adhesion G protein-coupled receptor V1	1.98226	5.61549	1.37518e-05	0.00307384	XXf_vs_XYm
g17372	arr3	arrestin 3	7.17367	5.89513	1.69898e-05	0.00363935	XXf_vs_XYm
g7814	CEP295	centrosomal protein 295	1.06448	7.38755	1.88343e-05	0.0039792	XXf_vs_XYm
g10568	BFSP2	beaded filament structural protein 2	6.17634	4.14033	1.94722e-05	0.00400427	XXf_vs_XYm
g14814	SLC22A31	solute carrier family 22 member 31	-2.38966	2.95054	2.24166e-05	0.00449579	XXf_vs_XYm
g17641	CRYBB3	crystallin beta B3	5.28631	5.91359	2.24454e-05	0.00449579	XXf_vs_XYm
g14504	CLDN3	claudin 3	-7.31642	1.51334	2.47683e-05	0.00489745	XXf_vs_XYm
g720	TUBA1A	tubulin alpha 1a	-1.32445	5.43173	3.42264e-05	0.00657203	XXf_vs_XYm
g8583	Tulp1	TUB like protein 1	4.24646	2.82881	3.45156e-05	0.00657203	XXf_vs_XYm
g3324	LOC114606100	-	4.06317	3.74502	3.6328e-05	0.00683277	XXf_vs_XYm
g14027	TRPM1	transient receptor potential cation channel subfamily M member 1	5.32499	4.95166	3.76712e-05	0.006942	XXf_vs_XYm
g497	MUC5AC	mucin 5AC, oligomeric mucus/gel-forming	-6.81459	6.31233	3.7809e-05	0.006942	XXf_vs_XYm
g18452	g18452	-	4.50439	1.97765	5.80239e-05	0.0101693	XXf_vs_XYm
g14528	ASL2	Alsin Rho Guanine Nucleotide Exchange Factor ALS2	4.11093	9.00127	6.05471e-05	0.0104923	XXf_vs_XYm
g10590	TGM4	transglutaminase 4	-6.38077	3.77108	6.43749e-05	0.0110317	XXf_vs_XYm
g5280	ACAD9	acyl-CoA dehydrogenase family member 9	1.48383	5.80115	6.72904e-05	0.0113719	XXf_vs_XYm
g13997	g13997	-	-7.4164	-0.0266933	6.78345e-05	0.0113719	XXf_vs_XYm
g8620	g8620	chymosin	-6.75456	3.13337	6.97908e-05	0.0115356	XXf_vs_XYm
g14064	Isl2	ISL LIM homeobox 2	4.20227	0.760996	7.18028e-05	0.0115356	XXf_vs_XYm
g1290	Rhag	Rh associated glycoprotein	5.38101	2.39638	7.80935e-05	0.0124169	XXf_vs_XYm
g8017	Bpifb4	BPI fold containing family B member 4	-9.69877	5.24717	3.05293e-07	0.000114292	XXm_vs_XYm
g10136	g10136	Lutzicidin	-13.4552	5.66444	5.58064e-06	0.0017214	XXm_vs_XYm
g3210	Bhmt	betaine--homocysteine S-methyltransferase	-2.97955	5.94327	6.42562e-06	0.00194318	XXm_vs_XYm
g8019	BPIFB2	BPI fold containing family B member 2	-9.33831	4.88205	1.07866e-05	0.00319927	XXm_vs_XYm
g1797	VNN1	vanin 1	-6.68744	2.36397	1.23018e-05	0.00351353	XXm_vs_XYm
g6892	g6892	-	-13.1687	5.44278	2.00522e-05	0.00552258	XXm_vs_XYm
g16966	PODLI_1B019080	-	6.01546	-0.100616	5.15119e-05	0.012814	XXm_vs_XYm
g497	MUC5AC	mucin 5AC, oligomeric mucus/gel-forming	-9.32152	6.31233	5.27207e-05	0.0129065	XXm_vs_XYm
g3932	Krt5	keratin 5	-8.10698	2.99948	6.16016e-05	0.0144649	XXm_vs_XYm
g1432	SLC7A9	solute carrier family 7 member 9	9.57005	1.40616	6.19e-05	0.0144649	XXm_vs_XYm
g14726	CDH1	cadherin 1	-5.99438	1.83488	7.35177e-05	0.0166745	XXm_vs_XYm
g6171	MEGF6	multiple EGF like domains 6	2.24387	6.38337	8.31844e-05	0.0183279	XXm_vs_XYm
g8460	PIGR	polymeric immunoglobulin receptor	-10.6519	2.93948	0.000112931	0.02392	XXm_vs_XYm
g16689	Trim63	tripartite motif containing 63	-9.67337	6.65315	0.000113218	0.02392	XXm_vs_XYm
g16830	Tecta	tectorin alpha	-8.36221	3.92166	0.00011706	0.0243976	XXm_vs_XYm
g17827	g17827	-	-1.80568	4.4553	0.000120586	0.0247974	XXm_vs_XYm
g11751	NYAP1	neuronal tyrosine phosphorylated phosphoinositide-3-kinase adaptor 1	1.65475	6.39753	0.000135186	0.0274339	XXm_vs_XYm
g5518	RETN	resistin	-8.07176	2.95783	0.0001509	0.0298375	XXm_vs_XYm
g13835	hsp30	heat shock protein 30	-5.03755	2.83161	0.000153091	0.0298877	XXm_vs_XYm
g18571	CABIN1	calcineurin binding protein 1	1.16206	5.81942	0.000156742	0.030218	XXm_vs_XYm
g10590	TGM4	transglutaminase 4	-8.24188	3.77108	0.000168999	0.0314032	XXm_vs_XYm
g2941	SPATA31F2P	SPATA31 subfamily F member 2, pseudogene	4.03566	2.05085	0.000172305	0.0316364	XXm_vs_XYm
g8621	g8621	-	-12.3661	4.59044	0.000182011	0.0330255	XXm_vs_XYm
g16483	Akr1b1	aldo-keto reductase family 1 member B	-4.83388	3.06347	0.000186279	0.0334067	XXm_vs_XYm
g6720	ANKRD1	ankyrin repeat domain 1	-8.31932	3.03014	0.00020255	0.0351003	XXm_vs_XYm
g18649	CABIN1	calcineurin binding protein 1	1.33926	6.15317	0.000218272	0.0369935	XXm_vs_XYm
g12012	PLAC8	placenta associated 8	-8.57328	0.94843	0.000249611	0.0414493	XXm_vs_XYm
g11173	Vtcn1	V-set domain containing T cell activation inhibitor 1	3.38758	1.37613	0.000249937	0.0414493	XXm_vs_XYm
g15941	CEP350	centrosomal protein 350	-3.07891	3.82017	0.000261769	0.0424841	XXm_vs_XYm
g2342	EPCAM	epithelial cell adhesion molecule	-3.46116	3.66967	0.000264441	0.0424841	XXm_vs_XYm
g12140	Synpo2	synaptopodin 2	-6.35722	4.1498	0.000268597	0.042707	XXm_vs_XYm
g13844	DOT1L	DOT1 like histone lysine methyltransferase	1.80569	7.13781	0.000275123	0.0432982	XXm_vs_XYm
g14956	SPCC24B10.20	-	-9.81491	2.13026	0.000291098	0.0448961	XXm_vs_XYm
g7814	CEP295	centrosomal protein 295	1.39875	7.38755	1.399e-06	0.0215768	XXf_vs_XXm
g18571	CABIN1	calcineurin binding protein 1	-1.35224	5.81942	1.13907e-05	0.0477607	XXf_vs_XXm
g6171	MEGF6	multiple EGF like domains 6	-2.51561	6.38337	1.16952e-05	0.0477607	XXf_vs_XXm
g11335	g11335	visinin	9.6113	5.16698	1.23869e-05	0.0477607	XXf_vs_XXm
