## Supplementary material for "Characterising differential gene expression and alternative splicing in a sex reversing skink, *Bassiana duperreyi*": Table S2

### Sheet: TableS2_BlastDesc
Description	Scientific Name	Max Score	Total Score	Query Cover	E value	Per. ident	Acc. Len	Accession
PREDICTED: Tiliqua scincoides recoverin (RCVRN), mRNA	Tiliqua scincoides	848	848	0.28	0	92.96	582	XM_066628800.1
PREDICTED: Hemicordylus capensis recoverin (RCVRN), transcript variant X1, mRNA	Hemicordylus capensis	773	773	0.28	0	90.2	3269	XM_053258832.1
PREDICTED: Heteronotia binoei recoverin (RCVRN), mRNA	Heteronotia binoei	699	699	0.28	0	87.77	666	XM_060255762.1
PREDICTED: Eublepharis macularius recoverin (RCVRN), mRNA	Eublepharis macularius	682	682	0.28	0	87.8	582	XM_054993455.1
Podarcis liolepis recoverin (RCVRN), mRNA	Podarcis liolepis	673	673	0.3	0	85.85	1215	XM_083472157.1
Podarcis erhardii recoverin (RCVRN), mRNA	Podarcis erhardii	673	673	0.3	0	85.85	1117	XM_081836213.1
Podarcis tiliguerta recoverin (RCVRN), mRNA	Podarcis tiliguerta	671	671	0.32	0	84.76	1859	XM_083408844.1
PREDICTED: Lacerta agilis visinin-like (LOC117058179), mRNA	Lacerta agilis	667	667	0.3	0	85.69	1212	XM_033169164.1
PREDICTED: Elgaria multicarinata webbii recoverin (RCVRN), mRNA	Elgaria multicarinata webbii	665	665	0.28	0	87.29	582	XM_063137670.1
PREDICTED: Euleptes europaea recoverin (RCVRN), mRNA	Euleptes europaea	665	665	0.28	0	86.77	644	XM_056863070.1
