## Supplementary material for "Characterising differential gene expression and alternative splicing in a sex reversing skink, *Bassiana duperreyi*": Table S3

### Sheet: gProfiler_XXfvXYm_allGenes_onli
source	term_name	term_id	adjusted_p_value	negative_log10_of_adjusted_p_value	term_size	query_size	intersection_size	effective_domain_size	intersections
GO:MF	structural constituent of eye lens	GO:0005212	0.0013069	2.88376	24	26	3	20246	BFSP1,BFSP2,CRYBB3
GO:BP	visual perception	GO:0007601	1.25843e-07	6.90017	220	24	8	21026	LRIT1,RP1L1,ADGRV1,ARR3,BFSP2,CRYBB3,TULP1,TRPM1
GO:BP	sensory perception of light stimulus	GO:0050953	1.40204e-07	6.85324	223	24	8	21026	LRIT1,RP1L1,ADGRV1,ARR3,BFSP2,CRYBB3,TULP1,TRPM1
GO:BP	sensory organ development	GO:0007423	0.000434322	3.36219	624	24	8	21026	BFSP1,NEUROD4,TECTA,RP1L1,ADGRV1,BFSP2,CRYBB3,TULP1
GO:BP	sensory perception	GO:0007600	0.000961496	3.01705	966	24	9	21026	LRIT1,TECTA,RP1L1,ADGRV1,ARR3,BFSP2,CRYBB3,TULP1,TRPM1
GO:BP	camera-type eye development	GO:0043010	0.00410822	2.38635	363	24	6	21026	BFSP1,NEUROD4,RP1L1,BFSP2,CRYBB3,TULP1
GO:BP	nervous system process	GO:0050877	0.00426731	2.36985	1510	24	10	21026	LRIT1,TECTA,RP1L1,ADGRV1,ARR3,BFSP2,CRYBB3,TUBA1A,TULP1,TRPM1
GO:BP	eye development	GO:0001654	0.00887209	2.05197	415	24	6	21026	BFSP1,NEUROD4,RP1L1,BFSP2,CRYBB3,TULP1
GO:BP	visual system development	GO:0150063	0.0093731	2.02812	419	24	6	21026	BFSP1,NEUROD4,RP1L1,BFSP2,CRYBB3,TULP1
GO:BP	sensory system development	GO:0048880	0.0103052	1.98694	426	24	6	21026	BFSP1,NEUROD4,RP1L1,BFSP2,CRYBB3,TULP1
GO:BP	multicellular organismal process	GO:0032501	0.0175147	1.7566	7322	24	19	21026	PLAC8,BFSP1,NEUROD4,AGRP,MPO,LRIT1,TECTA,VNN1,RP1L1,ADGRV1,ARR3,BFSP2,CRYBB3,CLDN3,TUBA1A,TULP1,TRPM1,ISL2,RHAG
GO:BP	tissue homeostasis	GO:0001894	0.0176512	1.75323	268	24	5	21026	RP1L1,ADGRV1,CLDN3,TUBA1A,TULP1
GO:BP	anatomical structure homeostasis	GO:0060249	0.0179719	1.74541	269	24	5	21026	RP1L1,ADGRV1,CLDN3,TUBA1A,TULP1
GO:BP	photoreceptor cell maintenance	GO:0045494	0.0262211	1.58135	44	24	3	21026	RP1L1,ADGRV1,TULP1
GO:BP	cell development	GO:0048468	0.0356849	1.44752	2876	24	12	21026	BFSP1,NEUROD4,TECTA,VNN1,RP1L1,ADGRV1,BFSP2,CLDN3,TUBA1A,TULP1,ISL2,RHAG
GO:BP	response to abiotic stimulus	GO:0009628	0.0393688	1.40485	1144	24	8	21026	PLAC8,AGRP,MPO,ADGRV1,CLDN3,TUBA1A,TULP1,TRPM1
GO:BP	multicellular organismal-level homeostasis	GO:0048871	0.0420322	1.37642	825	24	7	21026	PLAC8,RP1L1,ADGRV1,CLDN3,TUBA1A,TULP1,RHAG
GO:CC	photoreceptor inner segment	GO:0001917	0.0156295	1.80605	71	26	3	22149	ADGRV1,ARR3,TULP1
GO:CC	photoreceptor outer segment	GO:0001750	0.038319	1.41659	96	26	3	22149	RP1L1,ARR3,TULP1
