## Supplementary material for "Characterising differential gene expression and alternative splicing in a sex reversing skink, *Bassiana duperreyi*": Table S4

### Sheet: gProfiler_XXmvXYm_allGgenes_onl
source	term_name	term_id	adjusted_p_value	negative_log10_of_adjusted_p_value	term_size	query_size	intersection_size	effective_domain_size	intersections
GO:MF	titin binding	GO:0031432	0.032504	1.48806	13	23	2	20246	TRIM63,ANKRD1
GO:CC	extracellular region	GO:0005576	0.000333276	3.4772	4258	23	15	22149	BPIFB4,BHMT,BPIFB2,VNN1,MUC5AC,KRT5,CDH1,MEGF6,PIGR,TECTA,RETN,TGM4,AKR1B1,PLAC8,EPCAM
GO:CC	extracellular exosome	GO:0070062	0.000487676	3.31187	2111	23	11	22149	BHMT,BPIFB2,MUC5AC,KRT5,CDH1,PIGR,TECTA,RETN,TGM4,AKR1B1,EPCAM
GO:CC	extracellular vesicle	GO:1903561	0.000560618	3.25133	2141	23	11	22149	BHMT,BPIFB2,MUC5AC,KRT5,CDH1,PIGR,TECTA,RETN,TGM4,AKR1B1,EPCAM
GO:CC	extracellular organelle	GO:0043230	0.000563208	3.24933	2142	23	11	22149	BHMT,BPIFB2,MUC5AC,KRT5,CDH1,PIGR,TECTA,RETN,TGM4,AKR1B1,EPCAM
GO:CC	extracellular membrane-bounded organelle	GO:0065010	0.000563208	3.24933	2142	23	11	22149	BHMT,BPIFB2,MUC5AC,KRT5,CDH1,PIGR,TECTA,RETN,TGM4,AKR1B1,EPCAM
GO:CC	primary lysosome	GO:0005766	0.00342325	2.46556	155	23	4	22149	VNN1,PIGR,RETN,PLAC8
GO:CC	azurophil granule	GO:0042582	0.00342325	2.46556	155	23	4	22149	VNN1,PIGR,RETN,PLAC8
GO:CC	vesicle	GO:0031982	0.00806319	2.09349	4033	23	13	22149	BHMT,BPIFB2,VNN1,MUC5AC,KRT5,CDH1,PIGR,TECTA,RETN,TGM4,AKR1B1,PLAC8,EPCAM
GO:CC	extracellular space	GO:0005615	0.0362245	1.441	3315	23	11	22149	BHMT,BPIFB2,MUC5AC,KRT5,CDH1,PIGR,TECTA,RETN,TGM4,AKR1B1,EPCAM
