## Supplementary material for "Characterising differential gene expression and alternative splicing in a sex reversing skink, *Bassiana duperreyi*": Table S5

### Sheet: IRGeneData_XXmvXXf
Geneid	GeneName	coordinates	pvalue	padj	baseMean	log2FoldChange	comparison
g8876	TTLL7	BASDUscf4:78181292-78183361	1.27264e-07	0.0202644	22.1	6.99173	XXm_vs_XXf
g8876	TTLL7	BASDUscf4:78181292-78183361	1.07565e-07	0.0172174	22.8	7.06973	XXm_vs_XYm
